# High-resolution Ribosome Profiling Reveals Translational Selectivity for Transcripts in Bovine Preimplantation Embryo Development

**DOI:** 10.1101/2022.03.25.485883

**Authors:** Linkai Zhu, Tong Zhou, Rajan Iyyappan, Hao Ming, Yinjuan Wang, Michal Dvoran, Qi Chen, R. Michael Roberts, Andrej Susor, Zongliang Jiang

## Abstract

High resolution ribosome fractionation and low-input ribosome profiling of bovine oocytes and preimplantation embryos has enabled us to define the translational landscapes of early embryo development at an unprecedented level. We analyzed the transcriptome, polysome- and non-polysome-bound RNA profiles of bovine oocytes (GV and MII stage) and early embryos at 2-, 8-cell, morula, and blastocyst stage, and revealed four modes of translational selectivity: i. selective translation of non-abundant mRNAs, ii. active, but modest translation of a selection of highly expressed mRNAs, iii. translationally suppressed abundant to moderately abundant mRNAs, and iv. mRNAs associated specifically with monosomes. A strong translational selection of low abundance mRNAs encoding protein components involved in metabolic pathways and lysosome was found throughout bovine oocyte and preimplantation development. In particular, genes encoding components involved in mitochondrial function were prioritized for translation. Notably, transcripts encoding proteins regulating chromatin modifications selectively translated in oocytes. We found that the translational dynamics largely reflects transcriptional profiles in oocytes and 2-cell embryos, but observed marked shift in translational control in 8-cell embryos associated with the main phase of embryonic genome activation. Subsequently, transcription and translation become better synchronized in morulae and blastocysts. Together, these data reveal a unique spatiotemporal translational regulation that accompanies bovine preimplantation development.

**Significance Statement:** Translational control during preimplantation embryo development is poorly understood, mostly due to the scarcity of samples and the corresponding inability to analyze low quantities of these materials. By developing a low-input method, we have been able to explore the transcriptome, polysome- and non-polysome-bound RNA profiles of bovine oocytes (GV and MII stage) and preimplantation embryos at 2-, 8-cell, morula, and blastocyst stages. We reveal four different modes of translational selectivity, plus novel temporal regulatory mechanisms during early embryo development. The spatiotemporal translation dynamics of bovine oocytes and preimplantation embryos offer an entirely new insight into mammalian embryo development research and new possibilities for improving efficiency of assisted reproduction technologies (ARTs).
