## Supplementary material for "High-resolution Ribosome Profiling Reveals Translational Selectivity for Transcripts in Bovine Preimplantation Embryo Development": Table S2

### Sheet: GV_vs_MII.sig2
Supplementary table 2. A list of 103 genes were identified to be down-regulated their expression, while up-regulated their actual translations in MII oocytes compared to that of GV stage (FDR < 0.05 and FC > 2).
MRPL37
USE1
SPOUT1
PMF1
COPE
MEA1
FHIT
RASGEF1A
GOLGA7B
COX19
TANGO2
DHDDS
PHB
ATP5PD
MRPL11
CZIB
MRPS7
ATP6V0D1
MED27
CENPT
BABAM1
PSMB7
NFKBIB
SCNM1
PFDN1
MRPS11
EIF3I
SCAMP3
SURF1
COX5A
MRPL48
GTF2F1
STAP2
MRPS18B
PIN4
NDUFS2
GADD45GIP1
ARHGAP22
SNRPA
MUS81
WDR54
NKIRAS1
NDUFS3
MCRS1
RBM42
HMBS
AAAS
MRPL51
TRAPPC4
CIAPIN1
IFT27
CCL25
DHRS11
TBCD
CDK5
TRAPPC1
FANCF
POLR2F
ATP6V0E1
SEPTIN1
MRPL43
ZFYVE19
RAPSN
MMAB
HMOX2
RBX1
ZP3
RPL19
BSP1
FGD2
SLC25A35
TSKU
CLEC4G
ANKRD16
ACD
GLRX
PLEKHA6
SIGMAR1
MOV10
MMS19
IZUMO1R
GSTM3
CHMP6
CEACAM19
DYSF
SNAPC2
ATP5F1E
MOCS3
HSD11B1L
CENPX
L3MBTL2
OAS2
MEAK7
UBR4
RABGGTA
MAGIX
C18H19orf48
TMEM145
PRAG1
PIF1
PDK2
RGS9
SLC17A7
