## Supplementary material for "High-resolution Ribosome Profiling Reveals Translational Selectivity for Transcripts in Bovine Preimplantation Embryo Development": Table S3

### Sheet: S2C_vs_S8C.sig1
Supplementary table 3. A list of 65 genes were identified to be up-regulated their expression, while down-regulated their actual translations in during 2- to 8-cell transition (FDR < 0.05 and FC > 2).
SLC39A14
MAGED4B
COMMD10
LMCD1
AGMO
MYOF
SPRY2
LANCL2
PPP3CC
FLRT2
EVI5
C13H20orf96
GXYLT1
COL4A1
ACBD6
CCDC28B
PTGFRN
PGBD1
PPT1
BACE1
NADSYN1
TGFBR2
VPS13D
LPP
TMEM69
NPR2
ASCC2
AARS2
KIAA0408
FSD2
FZD1
MEIS1
JAK2
JAKMIP1
SLC20A2
PTHLH
APBB3
MAN2C1
MAP7D1
VEGFC
ARHGEF2
UBE4B
COPZ2
TMC4
PLCD1
EML1
XYLT2
LRRC71
GULO
ANKRD27
LTBP1
PARD6G
IRF2
ALDH2
JADE2
DNER
GLB1L
PLEKHG6
CPA6
THBS3
KANK2
SETD4
MAP2K5
LPIN1
FLII
