## Supplementary material for "High-resolution Ribosome Profiling Reveals Translational Selectivity for Transcripts in Bovine Preimplantation Embryo Development": Table S4

### Sheet: S2C_vs_S8C.sig1
Supplementary table 4. Primers for qPCR analysis of 18s and 28s rRNA in the RNA from individual fractions across bovine preimplantation development
Official symbol (Gene)	Foward 5´-3´	Reverse 5´-3´	Gene Bank ID	Product size (bp)
18S	CGCTCCACCAACTAAGAACG	CTCAACACGGGAAACCTCAC	NR_003278	110
28S	CTAAATACCGGCACGAGACC	TTCACGCCCTCTTGAACTCT	NR_003279	88
